# Uncoupling Drug and Microbiota Contributions to Chemotherapy-Induced Gut Toxicity

**DOI:** 10.64898/2026.06.30.735444

**Authors:** Hadar Bootz-Maoz, Sara Del Mare-Roumani, Gitali Naim, Ofir Azriel, Adva Cohen, Yifat Bennet, Efrat Sharon, Sivan Amidror, Nissan Yissachar

**Affiliations:** The Goodman Faculty of Life Sciences, Bar-Ilan University, Ramat-Gan, 5290002, Israel; Bar-Ilan Institute of Nanotechnology and Advanced Materials, Bar-Ilan University, Ramat-Gan, 5290002, Israel; The Leslie and Susan Gonda Multidisciplinary Brain Research Center, Bar-Ilan University, Ramat Gan 5290002, Israel

## Abstract

Cytotoxic chemotherapy remains a cornerstone of cancer treatment but is frequently limited by gastrointestinal toxicity associated with epithelial barrier disruption. Although chemotherapy profoundly perturbs the gut microbiota, it remains unclear whether these microbial alterations actively contribute to intestinal injury or merely reflect collateral tissue damage. Here, we dissect the respective contributions of direct drug toxicity and chemotherapy-induced dysbiosis to gut pathology using cytarabine (Ara-C), a chemotherapeutic agent associated with severe intestinal complications. We show that both Ara-C and post-Ara-C microbiota independently compromise intestinal barrier integrity. However, these effects arise through distinct host transcriptional programs: Whereas Ara-C directly induces interferon-associated inflammatory responses, post-Ara-C microbiota preferentially activate mucosal barrier defense pathways. Together, these findings identify chemotherapy-induced dysbiosis as an active driver of mucosal injury and provide a mechanistic rationale for microbiome-targeted strategies to mitigate treatment-associated toxicity.
