## Supplementary material for "Uncoupling Drug and Microbiota Contributions to Chemotherapy-Induced Gut Toxicity": Summary Supplemental Table

### Sheet: Sheet1
Table	Description
Table S1	Differential gene expression analysis of colonic organ cultures following 2 h exposure to high-dose Ara-C (100 mM) versus vehicle control (sheet1- filtered results: p ≤ 0.05 and |log₂FC| ≥ 0.58, sheet2 - unfiltered results)
Table S2	Differential gene expression analysis of colonic organ cultures following 2 h exposure to low-dose Ara-C (10 mM) versus vehicle control (sheet1- filtered results: p ≤ 0.05 and |log₂FC| ≥ 0.58, sheet2 - unfiltered results)
Table S3	Differential gene expression analysis of colonic organ cultures following 2 h exposure to high-dose Ara-C (100 mM) versus low-dose Ara-C (10 mM) (sheet1- filtered results: p ≤ 0.05 and |log₂FC| ≥ 0.58, sheet2 - unfiltered results)
Table S4	Differential taxa abundance at the species level in mice following chemotherapy (100 mM Ara-C) treatment (day 4) versus pre-treatment baseline (day 0) (sheet1- filtered results: p ≤ 0.05 and |log₂FC| ≥ 0.58, sheet2 - unfiltered results)
Table S5	Differential gene expression analysis of colonic organ cultures following 2 h infusion with fecal samples from mice after versus before chemotherapy treatment (sheet1- filtered results: p ≤ 0.05 and |log₂FC| ≥ 0.58, sheet2 - unfiltered results).
Table S6	Differential gene expression analysis of colonic organ cultures following 4 h infusion with fecal samples from mice after versus before chemotherapy treatment (sheet1- filtered results: p ≤ 0.05 and |log₂FC| ≥ 0.58, sheet2 - unfiltered results).
Table S7	Cross-comparison of differential gene expression responses identified in independent gut organ culture experiments following 2 h exposure to high-dose Ara-C (100 mM) versus vehicle control, and low-dose Ara-C (10 mM) versus vehicle control
Table S8	Cross-comparison of differential gene expression responses identified in independent 2 h and 4 h gut organ cultures experiments infused with microbiota collected from mice after versus before chemotherapy treatment
Table S9	Cross-comparison of differential gene expression responses identified in independent gut organ culture experiments following 2 h exposure to high-dose Ara-C (100 mM) versus low-dose Ara-C (10 mM), and 2 h infusion with microbiota collected from mice after versus before chemotherapy treatment
Table S10	Cross-comparison of differential gene expression responses identified in independent gut organ culture experiments following 2 h exposure to high-dose Ara-C (100 mM) versus low-dose Ara-C (10 mM), and 4 h infusion with microbiota collected from mice after versus before chemotherapy treatment
