## Supplemental Table 4 for "Uncoupling Drug and Microbiota Contributions to Chemotherapy-Induced Gut Toxicity"

### Sheet: sheet1
Table S4: Differential taxa abundance at the species level in mice following chemotherapy (100 mM Ara-C) treatment (day 4) versus pre-treatment baseline (day 0) (filtered results: p ≤ 0.05 and |log₂FC| ≥ 0.58)
	baseMean	log2FoldChange	lfcSE	stat	pvalue	padj
d__Bacteria;p__Bacteroidota;c__Bacteroidia;o__Bacteroidales;f__Rikenellaceae;g__Alistipes_A_871400;s__Alistipes_A_871400 sp002362235	187.49	2.64355	0.304787	8.67341	4.1935e-18	5.82897e-16
d__Bacteria;p__Firmicutes_A;c__Clostridia_258483;o__Christensenellales;f__CAG-552;g__WRAY01;s__WRAY01 sp009787685	34.128	1.92987	0.431548	4.47197	7.75024e-06	9.79348e-05
d__Bacteria;p__Desulfobacterota_I;c__Desulfovibrionia;o__Desulfovibrionales;f__Desulfovibrionaceae;__;__	138.238	1.58595	0.499361	3.17595	0.00149346	0.0090257
d__Bacteria;p__Bacteroidota;c__Bacteroidia;o__Bacteroidales;f__Tannerellaceae;g__Parabacteroides_B_862066;s__Parabacteroides_B_862066 goldsteinii	45.5816	1.49062	0.323544	4.60717	4.08187e-06	6.30421e-05
d__Bacteria;p__Firmicutes_A;c__Clostridia_258483;o__Christensenellales;f__CAG-917;g__CAG-475;s__CAG-475 sp900548005	16.2662	1.3455	0.529665	2.54028	0.0110764	0.043989
d__Bacteria;p__Firmicutes_D;c__Bacilli;o__Lactobacillales;f__Lactobacillaceae;g__Lactobacillus;s__Lactobacillus intestinalis	198.874	1.28284	0.403286	3.18097	0.00146784	0.0090257
d__Bacteria;p__Firmicutes_A;c__Clostridia_258483;o__Lachnospirales;f__Lachnospiraceae;g__COE1;s__COE1 sp000403215	388.162	1.22228	0.414266	2.95046	0.00317296	0.0157515
d__Bacteria;p__Firmicutes_A;c__Clostridia_258483;o__TANB77;f__CAG-508;__;__	248.894	1.19812	0.395532	3.02915	0.00245247	0.0132183
d__Bacteria;p__Cyanobacteria;c__Vampirovibrionia;o__Gastranaerophilales;f__Gastranaerophilaceae;g__;s__	276.238	1.16855	0.204063	5.72641	1.02577e-08	2.85165e-07
d__Bacteria;p__Firmicutes_A;c__Clostridia_258483;o__Lachnospirales;f__Lachnospiraceae;g__Merdisoma;s__Merdisoma sp011959465	47.7434	1.12264	0.315183	3.56186	0.000368238	0.00243739
d__Bacteria;p__Bacteroidota;c__Bacteroidia;o__Bacteroidales;f__UBA932;g__Cryptobacteroides;s__Cryptobacteroides sp902787255	379.071	1.11359	0.297163	3.74739	0.000178684	0.00155232
d__Bacteria;p__Bacteroidota;c__Bacteroidia;o__Bacteroidales;f__UBA932;g__Cryptobacteroides;__	207.316	0.999848	0.169437	5.90101	3.61283e-09	1.25546e-07
d__Bacteria;p__Firmicutes_A;c__Clostridia_258483;__;__;__;__	46.6429	0.958146	0.417968	2.29239	0.0218831	0.0800462
d__Bacteria;p__Bacteroidota;c__Bacteroidia;o__Bacteroidales;f__Bacteroidaceae;g__Bacteroides_H;s__Bacteroides_H rodentium	826.485	0.937785	0.234037	4.00699	6.14981e-05	0.000610588
d__Bacteria;p__Firmicutes_A;c__Clostridia_258483;o__Lachnospirales;f__Lachnospiraceae;g__CAG-95;s__CAG-95 sp009917455	25.195	0.909924	0.417194	2.18105	0.0291794	0.0979168
d__Bacteria;p__Bacteroidota;c__Bacteroidia;o__Bacteroidales;f__Bacteroidaceae;g__Bacteroides_H;__	355.708	0.888697	0.17699	5.02118	5.13551e-07	1.01977e-05
d__Bacteria;p__Firmicutes_A;c__Clostridia_258483;o__Lachnospirales;f__Lachnospiraceae;g__Acetatifactor;s__Acetatifactor sp011959105	541.177	0.748912	0.354495	2.11262	0.0346337	0.109411
d__Bacteria;p__Bacteroidota;c__Bacteroidia;o__Bacteroidales;f__UBA11471;g__UBA11471;s__UBA11471 sp000434215	82.6656	0.640623	0.24519	2.61276	0.00898135	0.0378305
d__Bacteria;p__Bacteroidota;c__Bacteroidia;o__Bacteroidales;f__Bacteroidaceae;g__Bacteroides_H;s__Bacteroides_H acidifaciens	586.438	0.628545	0.235833	2.66521	0.00769405	0.0344991
d__Bacteria;p__Firmicutes_D;c__Bacilli;o__Lactobacillales;f__Lactobacillaceae;g__Limosilactobacillus;__	244.559	-0.682972	0.308409	-2.2145	0.0267944	0.0931104
d__Bacteria;p__Bacteroidota;c__Bacteroidia;o__Bacteroidales;f__Muribaculaceae;g__Muribaculum;s__Muribaculum intestinale	428.388	-0.689026	0.134794	-5.1117	3.19268e-07	7.39637e-06
d__Bacteria;p__Bacteroidota;c__Bacteroidia;o__Bacteroidales;f__Muribaculaceae;g__Duncaniella;s__Duncaniella sp001689575	312.69	-0.700664	0.193148	-3.62761	0.000286058	0.00209274
d__Bacteria;p__Bacteroidota;c__Bacteroidia;o__Bacteroidales;f__Muribaculaceae;g__CAG-485;__	339.831	-0.711467	0.156818	-4.53688	5.70912e-06	7.93568e-05
d__Bacteria;p__Firmicutes_A;c__Clostridia_258483;o__Oscillospirales;f__Oscillospiraceae_88309;g__Dysosmobacter;s__	86.1473	-1.01865	0.336604	-3.02625	0.00247605	0.0132183
d__Bacteria;p__Firmicutes_A;c__Clostridia_258483;o__Lachnospirales;f__Lachnospiraceae;g__Clostridium_Q_134526;s__	29.5024	-1.08512	0.395811	-2.74151	0.00611575	0.0283363
d__Bacteria;p__Firmicutes_A;c__Clostridia_258483;o__Lachnospirales;f__Lachnospiraceae;g__Eubacterium_J;s__Eubacterium_J plexicaudatum	198.106	-1.09738	0.416636	-2.6339	0.0084411	0.036666
d__Bacteria;p__Proteobacteria;c__Gammaproteobacteria;o__Burkholderiales_595427;f__Burkholderiaceae_A_595427;g__Parasutterella;s__Parasutterella sp009767915	82.3397	-1.11415	0.308327	-3.61353	0.000302062	0.00209933
d__Bacteria;p__Desulfobacterota_I;c__Desulfovibrionia;o__Desulfovibrionales;f__Desulfovibrionaceae;g__Desulfovibrio_R_446353;s__Desulfovibrio_R_446353 trichonymphae	92.9812	-1.12038	0.285424	-3.92532	8.66144e-05	0.000802626
d__Bacteria;p__Bacteroidota;c__Bacteroidia;o__Bacteroidales;f__Muribaculaceae;g__Duncaniella;s__Duncaniella dubosii	844.077	-1.31203	0.206562	-6.35175	2.12878e-10	9.86333e-09
d__Bacteria;p__Firmicutes_A;c__Clostridia_258483;o__Lachnospirales;f__Anaerotignaceae;g__Coprocola;s__	37.2087	-1.49212	0.599481	-2.48903	0.0128093	0.0494582
d__Bacteria;p__Bacteroidota;c__Bacteroidia;o__Bacteroidales;f__Muribaculaceae;g__CAG-485;s__CAG-485 sp002493045	1306.4	-1.6428	0.243344	-6.75092	1.46907e-11	1.021e-09
d__Bacteria;p__Firmicutes_D;c__Bacilli;o__Lactobacillales;f__Lactobacillaceae;g__Ligilactobacillus;__	195.959	-1.70736	0.342331	-4.98745	6.1181e-07	1.06302e-05
d__Bacteria;p__Actinobacteriota;c__Coriobacteriia;o__Coriobacteriales;f__Eggerthellaceae;__;__	7.78818	-2.33656	0.810308	-2.88355	0.00393217	0.0188473
d__Bacteria;p__Proteobacteria;c__Gammaproteobacteria;o__Burkholderiales_595427;f__Burkholderiaceae_A_595427;g__Turicimonas;s__Turicimonas muris	41.6201	-2.56223	0.842853	-3.03995	0.00236618	0.0132183

### Sheet: sheet2
Table S4: Differential taxa abundance at the species level in mice following chemotherapy (100 mM Ara-C) treatment (day 4) versus pre-treatment baseline (day 0) (unfiltered results)
	baseMean	log2FoldChange	lfcSE	stat	pvalue
d__Bacteria;p__Firmicutes_A;c__Clostridia_258483;o__Lachnospirales;f__Lachnospiraceae;__;__	4105.28	-0.237796	0.159842	-1.48769	0.136832
d__Bacteria;__;__;__;__;__;__	306.338	0.457187	0.190213	2.40356	0.0162364
d__Bacteria;p__Firmicutes_A;c__Clostridia_258483;o__Lachnospirales;f__Lachnospiraceae;g__Eubacterium_J;s__Eubacterium_J plexicaudatum	198.106	-1.09738	0.416636	-2.6339	0.0084411
d__Bacteria;p__Firmicutes_A;c__Clostridia_258483;o__Lachnospirales;f__Lachnospiraceae;g__UBA3282;s__UBA3282 sp003611805	102.801	0.171152	0.462257	0.370252	0.711195
d__Bacteria;p__Bacteroidota;c__Bacteroidia;o__Bacteroidales;f__Bacteroidaceae;g__Prevotella;s__Prevotella sp902776665	994.005	0.530923	0.176079	3.01526	0.00256758
d__Bacteria;p__Firmicutes_D;c__Bacilli;o__RF39;f__UBA660;g__CAG-628;s__CAG-628 sp003524085	8.88069	0.756162	0.447548	1.68957	0.0911112
d__Bacteria;p__Firmicutes_A;c__Clostridia_258483;o__Lachnospirales;f__Anaerotignaceae;__;__	3.32834	0.566956	2.73725	0.207126	0.835911
d__Bacteria;p__Firmicutes_A;c__Clostridia_258483;o__Lachnospirales;f__Lachnospiraceae;g__Schaedlerella;__	70.8295	0.0540684	0.395545	0.136693	0.891273
d__Bacteria;p__Firmicutes_A;c__Clostridia_258483;o__Lachnospirales;f__Lachnospiraceae;g__1XD42-69;s__1XD42-69 sp009911505	85.2477	0.108065	0.504178	0.214339	0.830283
d__Bacteria;p__Firmicutes_A;c__Clostridia_258483;o__Oscillospirales;f__Oscillospiraceae_88309;g__Lawsonibacter;__	5.614	-0.105765	2.91581	-0.0362731	0.971065
d__Bacteria;p__Firmicutes_A;c__Clostridia_258483;o__Lachnospirales;f__Lachnospiraceae;g__Butyribacter;s__Butyribacter sp003612285	4.4594	-0.831729	2.91637	-0.285193	0.775496
d__Bacteria;p__Firmicutes_A;c__Clostridia_258483;o__Christensenellales;f__Borkfalkiaceae;g__Borkfalkia;s__	598.973	0.493218	0.217976	2.26271	0.0236534
d__Bacteria;p__Firmicutes_A;c__Clostridia_258483;o__Oscillospirales;f__Oscillospiraceae_88309;__;__	253.291	0.0313086	0.192608	0.16255	0.870872
d__Bacteria;p__Firmicutes_A;c__Clostridia_258483;o__Oscillospirales;f__Ruminococcaceae;g__Ruminiclostridium_E;s__Ruminiclostridium_E siraeum	64.8449	0.191002	0.554838	0.344248	0.73066
d__Bacteria;p__Firmicutes_A;c__Clostridia_258483;o__Oscillospirales;f__Oscillospiraceae_88309;g__Enterenecus;s__Enterenecus sp004560375	55.2024	-0.542343	0.551507	-0.983384	0.325419
d__Bacteria;p__Firmicutes_A;c__Clostridia_258483;o__Peptostreptococcales;f__Anaerovoracaceae;g__;s__	2.62029	-0.309079	2.02933	-0.152306	0.878946
d__Bacteria;p__Firmicutes_A;c__Clostridia_258483;o__Oscillospirales;f__Oscillospiraceae_88309;g__Lawsonibacter;s__Lawsonibacter butyricus	99.6125	0.36345	0.219134	1.65857	0.0972019
d__Bacteria;p__Bacteroidota;c__Bacteroidia;o__Bacteroidales;f__Muribaculaceae;__;__	2550.72	-0.192737	0.130189	-1.48044	0.138755
d__Bacteria;p__Cyanobacteria;c__Vampirovibrionia;o__Gastranaerophilales;f__Gastranaerophilaceae;g__;s__	276.238	1.16855	0.204063	5.72641	1.03e-08
d__Bacteria;p__Firmicutes_A;c__Clostridia_258483;o__TANB77;f__CAG-508;__;__	248.894	1.19812	0.395532	3.02915	0.00245247
Unassigned;__;__;__;__;__;__	44.3585	-0.057776	0.276808	-0.208722	0.834665
d__Bacteria;p__Firmicutes_A;c__Clostridia_258483;o__Oscillospirales;f__Acutalibacteraceae;g__Eubacterium_R;s__Eubacterium_R faecavium	63.9919	0.0914129	0.585084	0.156239	0.875845
d__Bacteria;p__Firmicutes_A;c__Clostridia_258483;o__Oscillospirales;f__Oscillospiraceae_88309;g__Dysosmobacter;s__Dysosmobacter welbionis	45.2736	0.118861	0.587336	0.202373	0.839625
d__Bacteria;p__Firmicutes_A;c__Clostridia_258483;o__Oscillospirales;f__Ruminococcaceae;g__Anaerotruncus;s__Anaerotruncus sp003612625	4.1929	-0.63228	2.91615	-0.21682	0.828349
d__Bacteria;p__Firmicutes_A;c__Clostridia_258483;o__Lachnospirales;f__Lachnospiraceae;g__Kineothrix;s__Kineothrix sp000403275	154.367	0.186153	0.232487	0.800704	0.423303
d__Bacteria;p__Bacteroidota;c__Bacteroidia;o__Bacteroidales;f__Muribaculaceae;g__Duncaniella;s__Duncaniella muris	459.225	-0.480635	0.132413	-3.62982	0.000283622
d__Bacteria;p__Firmicutes_A;c__Clostridia_258483;o__Lachnospirales;f__Lachnospiraceae;g__Eubacterium_F;s__Eubacterium_F sp000687695	25.5564	-0.331297	0.840339	-0.394241	0.693403
d__Bacteria;p__Bacteroidota;c__Bacteroidia;o__Bacteroidales;f__Muribaculaceae;g__Duncaniella;s__Duncaniella freteri	234.14	0.458731	0.108372	4.23294	2.31e-05
d__Bacteria;p__Firmicutes_A;c__Clostridia_258483;o__TANB77;f__CAG-508;g__;s__	25.8077	-0.0728261	0.882269	-0.0825441	0.934214
d__Bacteria;p__Firmicutes_D;c__Bacilli;o__Lactobacillales;f__Lactobacillaceae;g__Limosilactobacillus;__	244.559	-0.682972	0.308409	-2.2145	0.0267944
d__Bacteria;p__Firmicutes_A;c__Clostridia_258483;o__Lachnospirales;f__Lachnospiraceae;g__Merdisoma;s__Merdisoma sp011959465	47.7434	1.12264	0.315183	3.56186	0.000368238
d__Bacteria;p__Bacteroidota;c__Bacteroidia;o__Bacteroidales;f__Rikenellaceae;g__Alistipes_A_871404;s__	21.5921	0.561735	0.261859	2.14518	0.0319387
d__Bacteria;p__Firmicutes_D;c__Bacilli;o__Erysipelotrichales;f__Erysipelotrichaceae;g__C-19;s__	2.27217	-0.652138	2.91453	-0.223754	0.822949
d__Bacteria;p__Bacteroidota;c__Bacteroidia;o__Bacteroidales;__;__;__	1162.3	0.452335	0.261685	1.72855	0.0838895
d__Bacteria;p__Proteobacteria;c__Alphaproteobacteria;o__RF32;f__CAG-239;g__Scatocola;s__Scatocola faecipullorum	86.3684	0.928551	0.670759	1.38433	0.166258
d__Bacteria;p__Firmicutes_A;c__Clostridia_258483;o__Lachnospirales;f__Anaerotignaceae;g__Coprocola;s__	37.2087	-1.49212	0.599481	-2.48903	0.0128093
d__Bacteria;p__Firmicutes_A;c__Clostridia_258483;o__Oscillospirales;f__Ruminococcaceae;__;__	49.8245	1.02736	0.679901	1.51105	0.130776
d__Bacteria;p__Firmicutes_A;c__Clostridia_258483;__;__;__;__	46.6429	0.958146	0.417968	2.29239	0.0218831
d__Bacteria;p__Firmicutes_A;c__Clostridia_258483;o__Lachnospirales;f__Lachnospiraceae;g__Sporofaciens;s__Sporofaciens musculi	2.16647	-0.135398	2.92853	-0.0462339	0.963124
d__Bacteria;p__Firmicutes_A;c__Clostridia_258483;o__Oscillospirales;f__CAG-272;g__RUG13077;s__	0.48743	0.0187027	2.9253	0.00639342	0.994899
d__Bacteria;p__Actinobacteriota;c__Actinomycetia;o__Actinomycetales;f__Bifidobacteriaceae;g__Bifidobacterium_388775;__	62.7965	-0.12556	2.91794	-0.0430305	0.965677
d__Bacteria;p__Firmicutes_A;c__Clostridia_258483;o__Lachnospirales;f__Lachnospiraceae;g__Butyribacter;s__	2.28112	0.794109	2.91932	0.272018	0.785608
d__Bacteria;p__Actinobacteriota;c__Coriobacteriia;o__Coriobacteriales;f__Eggerthellaceae;g__ZJ304;s__ZJ304 sp011039075	0.0577785	-0.16655	2.93038	-0.0568358	0.954676
d__Bacteria;p__Firmicutes_D;c__Bacilli;o__RF39;f__UBA660;g__Coprosoma;s__Coprosoma sp000432855	0.157393	-0.02828	2.92909	-0.00965486	0.992297
d__Bacteria;p__Bacteroidota;c__Bacteroidia;o__Bacteroidales;f__Muribaculaceae;g__CAG-485;s__CAG-485 sp900547755	154.644	-0.0954765	0.117667	-0.811409	0.417131
d__Bacteria;p__Firmicutes_D;c__Bacilli;o__Lactobacillales;f__Lactobacillaceae;g__Lactobacillus;s__Lactobacillus intestinalis	198.874	1.28284	0.403286	3.18097	0.00146784
d__Bacteria;p__Bacteroidota;c__Bacteroidia;o__Bacteroidales;f__Rikenellaceae;g__Alistipes_A_871400;s__Alistipes_A_871400 communis	15.8303	-0.455703	0.581016	-0.784321	0.432852
d__Bacteria;p__Firmicutes_A;c__Clostridia_258483;o__TANB77;f__CAG-508;g__CAG-273;s__	12.4532	0.386168	1.84095	0.209765	0.833851
d__Bacteria;p__Cyanobacteria;c__Vampirovibrionia;o__Gastranaerophilales;f__Gastranaerophilaceae;g__Zag111;s__Zag111 sp001899395	104.175	-0.0164939	2.92848	-0.00563223	0.995506
d__Bacteria;p__Bacteroidota;c__Bacteroidia;o__Bacteroidales;f__Muribaculaceae;g__UBA7173;s__UBA7173 sp002491305	218.443	0.115836	0.156318	0.741023	0.45868
d__Bacteria;p__Firmicutes_D;c__Bacilli;o__RF39;f__UBA660;g__Scybalousia;s__Scybalousia sp900543675	1.59862	0.282178	2.92324	0.096529	0.9231
d__Bacteria;p__Firmicutes_A;c__Clostridia_258483;o__Oscillospirales;f__Ruminococcaceae;g__Massilioclostridium;s__	0.742647	0.146508	2.92607	0.0500699	0.960067
d__Bacteria;p__Firmicutes_A;c__Clostridia_258483;o__Lachnospirales;f__Lachnospiraceae;g__Luxibacter;s__	7.38008	0.606752	1.02128	0.594112	0.552437
d__Bacteria;p__Firmicutes_A;c__Clostridia_258483;o__Lachnospirales;f__Lachnospiraceae;g__Paralachnospira;s__Paralachnospira sp902363445	9.15711	-0.247471	0.687527	-0.359944	0.718889
d__Bacteria;p__Firmicutes_D;c__Bacilli;o__Lactobacillales;f__Lactobacillaceae;g__Ligilactobacillus;__	195.959	-1.70736	0.342331	-4.98745	6.12e-07
d__Bacteria;p__Bacteroidota;c__Bacteroidia;o__Bacteroidales;f__Bacteroidaceae;g__Bacteroides_H;__	355.708	0.888697	0.17699	5.02118	5.14e-07
d__Bacteria;p__Firmicutes_A;c__Clostridia_258483;o__Christensenellales;__;__;__	66.2326	0.563786	0.219879	2.56407	0.0103453
d__Bacteria;p__Bacteroidota;c__Bacteroidia;o__Bacteroidales;f__Rikenellaceae;g__Alistipes_A_871400;s__	1470.51	0.294457	0.158278	1.86038	0.0628322
d__Bacteria;p__Firmicutes_A;c__Clostridia_258483;o__Oscillospirales;f__Oscillospiraceae_88309;g__Dysosmobacter;s__Dysosmobacter sp000403435	5.98687	-0.652797	2.9135	-0.224059	0.822711
d__Bacteria;p__Actinobacteriota;c__Coriobacteriia;o__Coriobacteriales;f__Eggerthellaceae;__;__	7.78818	-2.33656	0.810308	-2.88355	0.00393217
d__Bacteria;p__Firmicutes_A;c__Clostridia_258483;o__Oscillospirales;f__Butyricicoccaceae;g__Butyricicoccus_A_77030;s__Butyricicoccus_A_77030 pullicaecorum	36.7798	-0.447651	0.679724	-0.658578	0.510167
d__Bacteria;p__Firmicutes_A;__;__;__;__;__	4.30898	0.440723	1.49703	0.294398	0.768454
d__Bacteria;p__Bacteroidota;c__Bacteroidia;o__Bacteroidales;f__Muribaculaceae;g__CAG-873;s__CAG-873 sp011959565	362.572	-0.167889	0.144857	-1.159	0.246456
d__Bacteria;p__Firmicutes_D;c__Bacilli;o__Erysipelotrichales;f__Erysipelotrichaceae;g__C-19;s__C-19 sp009917405	2.10872	-0.322883	2.92038	-0.110562	0.911964
d__Bacteria;p__Bacteroidota;c__Bacteroidia;o__Bacteroidales;f__Muribaculaceae;g__Duncaniella;s__Duncaniella dubosii	844.077	-1.31203	0.206562	-6.35175	2.13e-10
d__Bacteria;p__Firmicutes_A;c__Clostridia_258483;o__Oscillospirales;f__Oscillospiraceae_88309;g__Dysosmobacter;s__	86.1473	-1.01865	0.336604	-3.02625	0.00247605
d__Bacteria;p__Desulfobacterota_I;c__Desulfovibrionia;o__Desulfovibrionales;f__Desulfovibrionaceae;g__Desulfovibrio_R_446353;__	9.54587	0.196029	2.92009	0.0671312	0.946477
d__Bacteria;p__Bacteroidota;c__Bacteroidia;o__Bacteroidales;f__Rikenellaceae;g__;s__	132.4	0.576136	0.264819	2.17558	0.0295864
d__Bacteria;p__Bacteroidota;c__Bacteroidia;o__Bacteroidales;f__Muribaculaceae;g__Muribaculum;s__Muribaculum intestinale	428.388	-0.689026	0.134794	-5.1117	3.19e-07
d__Bacteria;p__Actinobacteriota;c__Coriobacteriia;o__Coriobacteriales;f__Eggerthellaceae;g__QWKK01;s__	0.419152	-0.283292	2.92873	-0.0967288	0.922942
d__Bacteria;p__Firmicutes_A;c__Clostridia_258483;o__TANB77;f__CAG-508;g__UMGS1994;s__UMGS1994 sp900553945	36.5987	0.594559	1.18679	0.500981	0.616384
d__Bacteria;p__Proteobacteria;c__Gammaproteobacteria;o__Enterobacterales_A_737866;f__Alteromonadaceae_665222;g__Pseudidiomarina;__	0.0333088	-0.180789	2.93059	-0.0616904	0.950809
d__Bacteria;p__Firmicutes_A;c__Clostridia_258483;o__Oscillospirales;f__Acutalibacteraceae;g__Acutalibacter;s__Acutalibacter muris	68.4746	0.428808	0.354973	1.208	0.227047
d__Bacteria;p__Firmicutes_A;c__Clostridia_258483;o__Lachnospirales;f__Lachnospiraceae;g__CAG-56;s__CAG-56 sp004793585	64.4638	-0.273162	0.532333	-0.513141	0.607853
d__Bacteria;p__Firmicutes_A;c__Clostridia_258483;o__Oscillospirales;f__Ruminococcaceae;g__Paludicola;s__Paludicola psychrotolerans	3.59626	-0.0561237	1.39935	-0.0401071	0.968008
d__Bacteria;p__Desulfobacterota_I;c__Desulfovibrionia;o__Desulfovibrionales;f__Desulfovibrionaceae;g__Desulfovibrio_R_446353;s__Desulfovibrio_R_446353 trichonymphae	92.9812	-1.12038	0.285424	-3.92532	8.66e-05
d__Bacteria;p__Bacteroidota;c__Bacteroidia;o__Bacteroidales;f__UBA11471;g__UBA11471;s__UBA11471 sp000434215	82.6656	0.640623	0.24519	2.61276	0.00898135
d__Bacteria;p__Firmicutes_A;c__Clostridia_258483;o__TANB77;f__CAG-508;g__CAG-269;s__CAG-269 sp000431335	18.0463	0.129233	1.30689	0.0988856	0.921229
d__Bacteria;p__Firmicutes_A;c__Clostridia_258483;o__Lachnospirales;f__Lachnospiraceae;g__14-2;s__14-2 sp000403315	167.336	-0.399306	0.224176	-1.78122	0.0748767
d__Bacteria;p__Firmicutes_A;c__Clostridia_258483;o__Oscillospirales;f__Ruminococcaceae;g__Ruthenibacterium;s__Ruthenibacterium lactatiformans	12.8779	0.707002	0.894453	0.79043	0.429277
d__Bacteria;p__Bacteroidota;c__Bacteroidia;o__Bacteroidales;f__UBA932;g__Cryptobacteroides;__	207.316	0.999848	0.169437	5.90101	3.61e-09
d__Bacteria;p__Firmicutes_A;c__Clostridia_258483;o__UBA1381;f__UBA1381;g__CAG-41;s__CAG-41 sp001941225	9.40657	0.307019	1.08604	0.282696	0.77741
d__Bacteria;p__Bacteroidota;c__Bacteroidia;o__Bacteroidales;f__Muribaculaceae;g__UBA7173;s__UBA7173 sp900540205	87.5692	-0.089078	0.112258	-0.793515	0.427478
d__Bacteria;p__Bacteroidota;c__Bacteroidia;o__Bacteroidales;f__Tannerellaceae;g__Parabacteroides_B_862066;s__Parabacteroides_B_862066 distasonis	9.82552	0.689047	2.92109	0.235887	0.813521
d__Bacteria;p__Firmicutes_A;c__Clostridia_258483;o__Lachnospirales;f__Lachnospiraceae;g__14-2;__	10.3939	-0.703396	0.89645	-0.784645	0.432662
d__Bacteria;p__Firmicutes_A;c__Clostridia_258483;o__Oscillospirales;f__Oscillospiraceae_88309;g__Limivicinus;s__Limivicinus sp002320035	2.45566	0.0201584	2.91283	0.00692055	0.994478
d__Bacteria;p__Firmicutes_A;c__Clostridia_258483;o__Lachnospirales;f__Lachnospiraceae;g__Schaedlerella;s__Schaedlerella arabinosiphila	7.74748	-0.68843	2.91843	-0.23589	0.813518
d__Bacteria;p__Firmicutes_A;c__Clostridia_258483;o__Lachnospirales;f__Lachnospiraceae;g__1XD42-69;s__1XD42-69 sp003612565	0.955565	0.272223	2.92597	0.0930369	0.925874
d__Bacteria;p__Firmicutes_A;c__Clostridia_258483;o__Oscillospirales;f__Oscillospiraceae_88309;g__Lawsonibacter;s__Lawsonibacter sp000492175	72.8772	0.016506	0.272772	0.0605119	0.951748
d__Bacteria;p__Firmicutes_A;c__Clostridia_258483;o__Lachnospirales;f__Lachnospiraceae;g__CAG-95;s__CAG-95 sp009917455	25.195	0.909924	0.417194	2.18105	0.0291794
d__Bacteria;p__Deferribacterota;c__Deferribacteres;o__Deferribacterales;f__Mucispirillaceae;g__Mucispirillum;s__Mucispirillum schaedleri	251.663	-0.205068	0.395911	-0.517965	0.604483
d__Bacteria;p__Firmicutes_A;c__Clostridia_258483;o__Oscillospirales;f__Butyricicoccaceae;__;__	0.496717	-0.0953063	2.93007	-0.0325269	0.974052
d__Bacteria;p__Firmicutes_A;c__Clostridia_258483;o__Lachnospirales;f__Lachnospiraceae;g__UBA1258;s__UBA1258 sp900100895	0.68087	0.184584	2.92607	0.0630827	0.949701
d__Bacteria;p__Firmicutes_A;c__Clostridia_258483;o__Lachnospirales;f__Anaerotignaceae;g__Coprocola;s__Coprocola sp000364165	78.7638	-0.143477	0.307963	-0.46589	0.641294
d__Bacteria;p__Firmicutes_A;c__Clostridia_258483;o__TANB77;f__CAG-508;g__CAG-269;s__	11.9784	0.240073	1.5921	0.15079	0.880141
d__Bacteria;p__Firmicutes_A;c__Clostridia_258483;o__Lachnospirales;f__Lachnospiraceae;g__COE1;s__COE1 sp000403215	388.162	1.22228	0.414266	2.95046	0.00317296
d__Bacteria;p__Firmicutes_D;c__Bacilli;o__RF39;f__UBA660;g__UBA6985;s__UBA6985 sp900314465	160.824	0.144759	0.9794	0.147804	0.882498
d__Bacteria;p__Firmicutes_D;c__Bacilli;o__RF39;f__UBA660;g__;s__	16.6332	0.367822	0.546557	0.67298	0.50096
d__Bacteria;p__Firmicutes_A;c__Clostridia_258483;o__Lachnospirales;f__Lachnospiraceae;g__COE1;s__COE1 sp000403335	182.379	-0.180932	0.305139	-0.592949	0.553215
d__Bacteria;p__Proteobacteria;c__Gammaproteobacteria;o__Burkholderiales_592522;f__Burkholderiaceae_A_592522;g__Aquabacterium_B_592457;__	0.486685	0.0111145	2.92687	0.00379741	0.99697
d__Bacteria;p__Bacteroidota;c__Bacteroidia;o__Bacteroidales;f__Muribaculaceae;g__Paramuribaculum;__	122.627	-0.638165	0.635401	-1.00435	0.31521
d__Bacteria;p__Firmicutes_A;c__Clostridia_258483;o__Lachnospirales;f__;g__;s__	10.5547	0.667303	0.716083	0.931879	0.351399
d__Bacteria;p__Firmicutes_A;c__Clostridia_258483;o__Lachnospirales;f__Lachnospiraceae;g__Eubacterium_S;s__Eubacterium_S uniforme	9.58889	0.13049	0.70444	0.185239	0.853041
d__Bacteria;p__Firmicutes_A;c__Clostridia_258483;o__Oscillospirales;f__Oscillospiraceae_88309;g__Lawsonibacter;s__Lawsonibacter asaccharolyticus	14.1501	-1.39961	1.25325	-1.11679	0.264084
d__Bacteria;p__Firmicutes_A;c__Clostridia_258483;o__Oscillospirales;f__Oscillospiraceae_88309;g__Dysosmobacter;__	252.395	0.0647775	0.258766	0.250332	0.80233
d__Bacteria;p__Firmicutes_A;c__Clostridia_258483;o__Oscillospirales;f__Oscillospiraceae_88309;g__;s__	46.8639	0.529149	0.304209	1.73943	0.0819594
d__Bacteria;p__Firmicutes_A;c__Clostridia_258483;o__Oscillospirales;f__Oscillospiraceae_88309;g__CAG-83;__	132.516	-0.487876	0.345594	-1.4117	0.158037
d__Bacteria;p__Firmicutes_D;c__Bacilli;o__Erysipelotrichales;f__Coprobacillaceae;__;__	3.43441	1.40507	1.75292	0.801561	0.422807
d__Bacteria;p__Patescibacteria;c__Saccharimonadia;o__Saccharimonadales;f__Nanosyncoccaceae;g__Nanosyncoccus;s__Nanosyncoccus sp003979185	66.4721	0.0930568	0.487938	0.190714	0.848749
d__Bacteria;p__Bacteroidota;c__Bacteroidia;o__Bacteroidales;f__Muribaculaceae;g__Paramuribaculum;s__Paramuribaculum sp900551515	1143.99	0.510877	0.115849	4.40987	1.03e-05
d__Bacteria;p__Proteobacteria;c__Alphaproteobacteria;o__Pelagibacterales;f__Pelagibacteraceae;g__Pelagibacter_A_533952;__	0.183909	-0.0499193	2.92917	-0.0170421	0.986403
d__Bacteria;p__Bacteroidota;c__Bacteroidia;o__Flavobacteriales_877923;f__Flavobacteriaceae;__;__	0.0898097	-0.311328	2.92957	-0.106271	0.915367
d__Bacteria;p__Proteobacteria;c__Alphaproteobacteria;o__Rs-D84_512864;f__Rs-D84;g__Enterousia;s__	10.1434	0.172227	1.62524	0.10597	0.915606
d__Bacteria;p__Firmicutes_A;c__Clostridia_258483;o__Lachnospirales;f__Lachnospiraceae;g__Schaedlerella;s__	45.6698	-0.829746	1.00189	-0.828181	0.407568
d__Bacteria;p__Firmicutes_A;c__Clostridia_258483;o__Oscillospirales;f__Butyricicoccaceae;g__Pseudobutyricicoccus;s__Pseudobutyricicoccus sp003477405	4.22745	0.104378	2.91222	0.0358415	0.971409
d__Bacteria;p__Firmicutes_A;c__Clostridia_258483;o__Oscillospirales;f__CAG-272;g__Avispirillum;s__Avispirillum sp011957885	1.33209	0.158559	2.9274	0.0541638	0.956805
d__Bacteria;p__Firmicutes_A;c__Clostridia_258483;o__Oscillospirales;f__UBA644;g__UBA644;s__UBA644 sp002299265	23.7176	0.453928	0.540098	0.840454	0.400654
d__Bacteria;p__Firmicutes_B_370539;c__Dehalobacteriia;o__Dehalobacteriales;f__Dehalobacteriaceae;g__;s__	48.2176	-0.0641693	0.229162	-0.280017	0.779465
d__Bacteria;p__Bacteroidota;c__Bacteroidia;o__Bacteroidales;f__Marinilabiliaceae;g__JC017;s__JC017 sp004296775	0.256476	0.168826	2.92904	0.0576387	0.954036
d__Bacteria;p__Bacteroidota;c__Bacteroidia;o__Bacteroidales;f__Muribaculaceae;g__CAG-1031;s__CAG-1031 sp000431215	299.38	-0.150177	0.212511	-0.70668	0.479765
d__Bacteria;p__Bacteroidota;c__Bacteroidia;o__Bacteroidales;f__Muribaculaceae;g__Muribaculum;s__Muribaculum gordoncarteri	361.517	-0.0910323	0.171318	-0.531364	0.595166
d__Bacteria;p__Bacteroidota;c__Bacteroidia;o__Bacteroidales;f__Muribaculaceae;g__Paramuribaculum;s__Paramuribaculum sp000431155	634.321	-0.0664109	0.124653	-0.532765	0.594196
d__Bacteria;p__Firmicutes_A;c__Clostridia_258483;o__Christensenellales;f__CAG-552;g__WRAY01;s__WRAY01 sp009787685	34.128	1.92987	0.431548	4.47197	7.75e-06
d__Bacteria;p__Bacteroidota;c__Bacteroidia;o__Bacteroidales;f__Rikenellaceae;g__Alistipes_A_871400;s__Alistipes_A_871400 sp002362235	187.49	2.64355	0.304787	8.67341	4.19e-18
d__Bacteria;p__Firmicutes_A;c__Clostridia_258483;o__Oscillospirales;f__Oscillospiraceae_88309;g__Intestinimonas;s__Intestinimonas butyriciproducens	4.38695	-0.0562673	2.93001	-0.0192038	0.984679
d__Bacteria;p__Actinobacteriota;c__Coriobacteriia;o__Coriobacteriales;f__Atopobiaceae;g__NM07-P-09;s__NM07-P-09 sp004793665	0.378798	-0.133438	2.93005	-0.0455413	0.963676
d__Bacteria;p__Firmicutes_D;c__Bacilli;o__Erysipelotrichales;f__Erysipelotrichaceae;g__Holdemania;s__	3.78308	0.370528	1.06168	0.349002	0.727088
d__Bacteria;p__Firmicutes_A;c__Clostridia_258483;o__Christensenellales;f__UBA1242;g__UBA11490;s__UBA11490 sp003524095	17.5318	0.561803	1.16488	0.482285	0.629604
d__Bacteria;p__Firmicutes_D;c__Bacilli;o__RF39;f__UBA660;g__UBA3789;s__	1.07563	-0.335823	2.9272	-0.114725	0.908663
d__Bacteria;p__Firmicutes_A;c__Clostridia_258483;o__Lachnospirales;f__Anaerotignaceae;g__;s__	0.306596	0.213957	2.92796	0.0730735	0.941748
d__Bacteria;p__Firmicutes_D;c__Bacilli;o__Acholeplasmatales;f__Anaeroplasmataceae;g__Pelethenecus;s__	120.854	0.849696	0.601941	1.41159	0.15807
d__Bacteria;p__Firmicutes_A;c__Clostridia_258483;o__Christensenellales;f__CAG-314;g__CAG-314;s__CAG-314 sp900551395	101.946	0.347162	0.365308	0.950326	0.341947
d__Bacteria;p__Firmicutes_A;c__Clostridia_258483;o__Eubacteriales_45227;f__Oscillospiraceae_45227;g__Ructibacterium;s__	2.0135	-0.382252	2.91541	-0.131114	0.895685
d__Bacteria;p__Firmicutes_A;c__Clostridia_258483;o__Oscillospirales;f__Acutalibacteraceae;g__Acutalibacter;s__Acutalibacter sp009936055	8.61456	0.312852	1.15475	0.270927	0.786447
d__Bacteria;p__Bacteroidota;c__Bacteroidia;o__Bacteroidales;f__UBA932;g__Cryptobacteroides;s__Cryptobacteroides sp902787255	379.071	1.11359	0.297163	3.74739	0.000178684
d__Bacteria;p__Firmicutes_A;c__Clostridia_258483;o__Lachnospirales;f__Lachnospiraceae;g__Sporofaciens;s__	5.46751	-0.192655	2.91725	-0.0660398	0.947346
d__Bacteria;p__Firmicutes_A;c__Clostridia_258483;o__Peptostreptococcales;f__Anaerovoracaceae;g__Emergencia;s__Emergencia sp009935805	2.88711	-0.465086	2.91603	-0.159493	0.873281
d__Bacteria;p__Firmicutes_D;c__Bacilli;o__Erysipelotrichales;f__Coprobacillaceae;g__Erysipelatoclostridium;__	0.947704	-0.124234	2.92873	-0.0424191	0.966165
d__Bacteria;p__Firmicutes_D;c__Bacilli;o__RF39;f__UBA660;g__Faecimonas;s__	0.28449	-0.251491	2.9291	-0.0858596	0.931578
d__Bacteria;p__Bacteroidota;c__Bacteroidia;o__Bacteroidales;f__Muribaculaceae;g__CAG-485;s__CAG-485 sp002493045	1306.4	-1.6428	0.243344	-6.75092	1.47e-11
d__Bacteria;p__Proteobacteria;c__Gammaproteobacteria;o__Burkholderiales_595427;f__Burkholderiaceae_A_595427;g__Parasutterella;s__Parasutterella sp009767915	82.3397	-1.11415	0.308327	-3.61353	0.000302062
d__Bacteria;p__Firmicutes_A;c__Clostridia_258483;o__Oscillospirales;f__Ruminococcaceae;g__Anaerotruncus;s__	0.276097	-0.303151	2.92665	-0.103583	0.9175
d__Bacteria;p__Firmicutes_A;c__Clostridia_258483;o__Lachnospirales;f__Lachnospiraceae;g__Clostridium_Q_134526;s__	29.5024	-1.08512	0.395811	-2.74151	0.00611575
d__Bacteria;p__Bacteroidota;c__Bacteroidia;o__Bacteroidales;f__Muribaculaceae;g__CAG-485;s__CAG-485 sp002362485	683.854	-0.384362	0.231478	-1.66047	0.09682
d__Bacteria;p__Proteobacteria;c__Gammaproteobacteria;o__Burkholderiales_597441;f__Neisseriaceae_563222;g__Neisseria_563205;__	0.140755	0.0280351	2.93025	0.00956748	0.992366
d__Bacteria;p__Actinobacteriota;c__Coriobacteriia;o__Coriobacteriales;__;__;__	0.066474	-0.310568	2.92985	-0.106001	0.915581
d__Bacteria;p__Firmicutes_A;c__Clostridia_258483;o__Oscillospirales;f__Acutalibacteraceae;g__Acutalibacter;__	6.17993	0.218654	1.89396	0.115448	0.90809
d__Bacteria;p__Firmicutes_A;c__Clostridia_258483;o__Oscillospirales;f__Ruminococcaceae;g__Anaerotruncus;s__Anaerotruncus sp000403395	5.72465	0.00427699	2.91347	0.001468	0.998829
d__Bacteria;p__Firmicutes_D;c__Bacilli;o__Lactobacillales;f__Lactobacillaceae;g__Lactobacillus;__	230.15	-0.583124	0.441617	-1.32043	0.186692
d__Bacteria;p__Firmicutes_D;c__Bacilli;o__Bacillales_B_306089;f__Bacillaceae_H_294103;g__Bacillus_P_294101;__	0.0860026	0.030772	2.93022	0.0105016	0.991621
d__Bacteria;p__Firmicutes_A;c__Clostridia_258483;o__Oscillospirales;f__Butyricicoccaceae;g__Agathobaculum;s__	2.17054	0.302389	2.91904	0.103592	0.917493
d__Bacteria;p__Firmicutes_A;c__Clostridia_258483;o__Oscillospirales;f__Ruminococcaceae;g__UBA946;s__	6.16346	0.10751	2.92403	0.0367677	0.97067
d__Bacteria;p__Firmicutes_A;c__Clostridia_258483;o__Oscillospirales;f__CAG-272;g__Avispirillum;s__	2.44034	0.041427	2.91811	0.0141965	0.988673
d__Bacteria;p__Firmicutes_D;c__Bacilli;o__Staphylococcales;f__Salinicoccaceae;g__Jeotgalicoccus_A_310962;__	0.0386778	0.0193005	2.93039	0.00658634	0.994745
d__Bacteria;p__Firmicutes_D;c__Bacilli;o__RF39;f__UBA660;g__CAG-605;s__	0.955135	0.0175219	2.93004	0.00598009	0.995229
d__Bacteria;p__Firmicutes_A;c__Clostridia_258483;o__Peptostreptococcales;f__Anaerovoracaceae;g__BX12;s__BX12 sp902363595	0.329494	-0.394743	2.92574	-0.134921	0.892674
d__Bacteria;p__Firmicutes_A;c__Clostridia_258483;o__Christensenellales;f__CAG-74;g__SFMI01;s__	0.586378	-0.31787	2.92623	-0.108628	0.913498
d__Bacteria;p__Firmicutes_D;c__Bacilli;o__Erysipelotrichales;f__Erysipelotrichaceae;g__Faecalibaculum;__	169.692	-0.328605	0.844447	-0.389136	0.697175
d__Bacteria;p__Bacteroidota;c__Bacteroidia;o__Bacteroidales;f__Muribaculaceae;g__Duncaniella;s__Duncaniella sp001689575	312.69	-0.700664	0.193148	-3.62761	0.000286058
d__Bacteria;p__Firmicutes_A;c__Clostridia_258483;o__Lachnospirales;f__Lachnospiraceae;g__Schaedlerella;s__Schaedlerella sp000403295	0.300305	-0.187923	2.93012	-0.0641351	0.948863
d__Bacteria;p__Campylobacterota;c__Campylobacteria;o__Campylobacterales;f__Helicobacteraceae;g__Helicobacter_D;__	769.491	-0.229028	2.9179	-0.0784907	0.937438
d__Bacteria;p__Desulfobacterota_I;c__Desulfovibrionia;o__Desulfovibrionales;f__Desulfovibrionaceae;__;__	138.238	1.58595	0.499361	3.17595	0.00149346
d__Bacteria;p__Bacteroidota;c__Bacteroidia;o__Bacteroidales;f__Muribaculaceae;g__UBA7173;__	4.03193	-0.173502	2.92556	-0.0593056	0.952709
d__Bacteria;p__Firmicutes_A;c__Clostridia_258483;o__Christensenellales;f__CAG-917;g__CAG-475;s__CAG-475 sp900548005	16.2662	1.3455	0.529665	2.54028	0.0110764
d__Bacteria;p__Firmicutes_A;c__Clostridia_258483;o__Lachnospirales;f__Lachnospiraceae;g__Acetatifactor;s__Acetatifactor sp011959105	541.177	0.748912	0.354495	2.11262	0.0346337
d__Bacteria;p__Firmicutes_A;c__Clostridia_258483;o__Lachnospirales;f__Lachnospiraceae;g__Sporofaciens;__	29.5866	-1.01427	0.765743	-1.32456	0.185317
d__Bacteria;p__Firmicutes_D;c__Bacilli;o__RF39;f__UBA660;__;__	0.182778	-0.161485	2.93018	-0.0551109	0.95605
d__Bacteria;p__Firmicutes_A;c__Clostridia_258483;o__Oscillospirales;f__Oscillospiraceae_88309;g__Evtepia;s__	9.95393	0.188216	2.9096	0.0646879	0.948422
d__Bacteria;p__Firmicutes_A;c__Clostridia_258483;o__Lachnospirales;f__Lachnospiraceae;g__14-2;s__	44.6874	-0.00700629	0.357173	-0.0196159	0.98435
d__Bacteria;p__Firmicutes_A;c__Clostridia_258483;o__TANB77;f__CAG-508;g__CAG-793;s__	1.33861	0.051605	2.92866	0.0176207	0.985941
d__Bacteria;p__Verrucomicrobiota;c__Verrucomicrobiae;o__Verrucomicrobiales;f__Akkermansiaceae;g__Akkermansia;s__Akkermansia muciniphila_D_776786	119.573	0.542102	2.91648	0.185876	0.852542
d__Bacteria;p__Firmicutes_A;c__Clostridia_258483;o__Lachnospirales;f__Lachnospiraceae;g__Clostridium_AP;__	1.00853	-0.0930097	2.93003	-0.0317436	0.974677
d__Bacteria;p__Firmicutes_A;c__Clostridia_258483;o__Lachnospirales;f__Lachnospiraceae;g__Copromonas;s__	9.37921	-0.664333	0.944834	-0.703122	0.48198
d__Bacteria;p__Firmicutes_A;c__Clostridia_258483;o__Lachnospirales;f__Lachnospiraceae;g__Bariatricus;__	0.314868	-0.173635	2.92874	-0.0592864	0.952724
d__Bacteria;p__Bacteroidota;c__Bacteroidia;o__Bacteroidales;f__Bacteroidaceae;g__Bacteroides_H;s__Bacteroides_H rodentium	826.485	0.937785	0.234037	4.00699	6.15e-05
d__Bacteria;p__Firmicutes_A;c__Clostridia_258483;o__Lachnospirales;f__Lachnospiraceae;g__COE1;__	96.0728	0.671308	0.573365	1.17082	0.241671
d__Bacteria;p__Firmicutes_A;c__Clostridia_258483;o__Oscillospirales;f__Oscillospiraceae_88309;g__CAG-83;s__CAG-83 sp000431575	58.3712	0.0185823	0.854188	0.0217544	0.982644
d__Bacteria;p__Bacteroidota;c__Bacteroidia;o__Bacteroidales;f__Bacteroidaceae;g__Phocaeicola_A_858004;s__Phocaeicola_A_858004 vulgatus	2.06993	0.0231039	2.93002	0.00788525	0.993709
d__Bacteria;p__Firmicutes_A;c__Clostridia_258483;o__Lachnospirales;f__Lachnospiraceae;g__Butyribacter;__	9.279	-0.0185679	2.93001	-0.00633714	0.994944
d__Bacteria;p__Firmicutes_A;c__Clostridia_258483;o__Oscillospirales;f__Oscillospiraceae_88309;g__Faecousia;s__Faecousia sp000434635	1.60687	0.171011	2.92445	0.0584762	0.953369
d__Bacteria;p__Firmicutes_D;c__Bacilli;o__Erysipelotrichales;f__Coprobacillaceae;g__;s__	3.11681	-0.284748	2.92303	-0.0974152	0.922397
d__Bacteria;p__Firmicutes_A;c__Clostridia_258483;o__Christensenellales;f__CAG-552;g__;s__	5.04872	0.390243	1.14183	0.34177	0.732524
d__Bacteria;p__Firmicutes_A;c__Clostridia_258483;o__Lachnospirales;f__Lachnospiraceae;g__Lachnoclostridium_B;s__Lachnoclostridium_B sp000765215	1.74202	-0.0103664	2.92438	-0.00354482	0.997172
d__Bacteria;p__Proteobacteria;c__Gammaproteobacteria;o__Enterobacterales_A_737866;f__Pasteurellaceae;g__Muribacter;__	0.216575	-0.234203	2.93019	-0.0799278	0.936295
d__Bacteria;p__Bacteroidota;c__Bacteroidia;o__Bacteroidales;f__Muribaculaceae;g__CAG-485;__	339.831	-0.711467	0.156818	-4.53688	5.71e-06
d__Bacteria;p__Firmicutes_A;c__Clostridia_258483;o__Christensenellales;f__UBA1242;g__;s__	0.710674	0.142388	2.92608	0.0486616	0.961189
d__Bacteria;p__Firmicutes_A;c__Clostridia_258483;o__Lachnospirales;f__Lachnospiraceae;g__CAG-95;s__CAG-95 sp000403495	156.307	0.867651	0.543522	1.59635	0.110411
d__Bacteria;p__Proteobacteria;c__Gammaproteobacteria;o__Burkholderiales_595427;f__Burkholderiaceae_A_595427;g__Turicimonas;s__Turicimonas muris	41.6201	-2.56223	0.842853	-3.03995	0.00236618
d__Bacteria;p__Firmicutes_A;c__Clostridia_258483;o__Oscillospirales;f__Acutalibacteraceae;g__Acutalibacter;s__Acutalibacter timonensis	6.18595	0.0664974	2.92556	0.0227298	0.981866
d__Bacteria;p__Campylobacterota;c__Campylobacteria;o__Campylobacterales;f__Helicobacteraceae;g__Helicobacter_A_479689;s__Helicobacter_A_479689 apri	41.0858	-0.0607123	2.92848	-0.0207316	0.98346
d__Bacteria;p__Bacteroidota;c__Bacteroidia;o__Bacteroidales;f__Bacteroidaceae;g__Bacteroides_H;s__Bacteroides_H acidifaciens	586.438	0.628545	0.235833	2.66521	0.00769405
d__Bacteria;p__Firmicutes_A;c__Clostridia_258483;o__TANB77;f__CAG-508;g__CAG-793;s__CAG-793 sp000433915	23.7752	-0.0764673	1.26052	-0.0606632	0.951627
d__Bacteria;p__Firmicutes_A;c__Clostridia_258483;o__Peptostreptococcales;f__Anaerovoracaceae;__;__	0.72296	0.0685653	2.92151	0.0234692	0.981276
d__Bacteria;p__Firmicutes_A;c__Clostridia_43505;o__Caldicoprobacterales;f__Xylanivirgaceae;g__Xylanivirga;s__	0.196572	-0.175132	2.93017	-0.0597687	0.95234
d__Bacteria;p__Firmicutes_D;c__Bacilli;o__RF39;f__UBA660;g__RUG13038;s__	0.251315	-0.0552399	2.9288	-0.0188609	0.984952
d__Bacteria;p__Desulfobacterota_I;c__Desulfovibrionia;o__Desulfovibrionales;f__Desulfovibrionaceae;g__Mailhella;s__Mailhella massiliensis	7.83041	-0.0785462	1.71126	-0.0458995	0.96339
d__Bacteria;p__Actinobacteriota;c__Coriobacteriia;o__Coriobacteriales;f__Eggerthellaceae;g__Adlercreutzia_404199;__	5.43421	-0.0458355	2.65292	-0.0172774	0.986215
d__Bacteria;p__Firmicutes_A;c__Clostridia_258483;o__Lachnospirales;f__Lachnospiraceae;g__Eubacterium_F;s__Eubacterium_F sp003491505	24.4405	0.599353	0.559988	1.0703	0.284486
d__Bacteria;p__Firmicutes_D;c__Bacilli;o__Staphylococcales;f__Staphylococcaceae;g__Staphylococcus;__	0.918286	1.19376	2.92201	0.408541	0.682877
d__Bacteria;p__Firmicutes_A;c__Clostridia_258483;o__Clostridiales;f__Clostridiaceae_222000;g__Dwaynesavagella;s__Dwaynesavagella sp000270205	29.9131	1.04562	0.690465	1.51437	0.129932
d__Bacteria;p__Firmicutes_A;c__Clostridia_258483;o__Lachnospirales;f__Lachnospiraceae;g__Enterocloster;s__Enterocloster sp000431375	4.87516	-0.109444	2.91549	-0.0375386	0.970056
d__Bacteria;p__Firmicutes_A;c__Clostridia_258483;o__Oscillospirales;f__Ruminococcaceae;g__Phocea;s__	4.66481	-0.291025	2.92137	-0.0996195	0.920646
d__Bacteria;p__Firmicutes_D;c__Bacilli;o__Erysipelotrichales;f__Coprobacillaceae;g__Catenibacterium;s__Catenibacterium sp000437715	4.93209	-0.239619	2.91711	-0.0821426	0.934533
d__Bacteria;p__Firmicutes_D;c__Bacilli;o__Erysipelotrichales;f__Erysipelotrichaceae;g__Merdibacter;s__	0.0281225	0.0346327	2.93062	0.0118175	0.990571
d__Bacteria;p__Firmicutes_A;c__Clostridia_258483;o__Lachnospirales;f__Lachnospiraceae;g__Eubacterium_F;__	0.255619	0.0545744	2.93015	0.0186251	0.98514
d__Bacteria;p__Cyanobacteria;c__Cyanobacteriia;o__PCC-6307;f__Cyanobiaceae;g__Synechococcus_E;__	0.0641649	-0.14273	2.93061	-0.0487031	0.961156
d__Bacteria;p__Firmicutes_A;c__Clostridia_258483;o__Lachnospirales;f__Lachnospiraceae;g__Choladousia;s__Choladousia sp003612585	0.811002	-0.545138	2.92625	-0.186292	0.852215
d__Bacteria;p__Bacteroidota;c__Bacteroidia;o__Bacteroidales;f__Tannerellaceae;g__Parabacteroides_B_862066;s__Parabacteroides_B_862066 goldsteinii	45.5816	1.49062	0.323544	4.60717	4.08e-06
d__Bacteria;p__Actinobacteriota;c__Coriobacteriia;o__Coriobacteriales;f__Eggerthellaceae;g__Adlercreutzia_404257;s__Adlercreutzia mucosicola	7.01842	-1.20076	1.70736	-0.703285	0.481878
d__Bacteria;p__Firmicutes_D;c__Bacilli;o__RF39;f__UBA660;g__UBA2730;s__UBA2730 sp900320505	0.0350035	-0.192027	2.93068	-0.065523	0.947758
d__Bacteria;p__Bacteroidota;c__Bacteroidia;o__Bacteroidales;f__Muribaculaceae;g__UBA3263;s__UBA3263 sp001689615	308.979	0.0551768	0.147964	0.372907	0.709217
d__Bacteria;p__Firmicutes_D;c__Bacilli;o__RF39;f__UBA660;g__UBA6985;s__	7.49968	0.251963	1.39826	0.180197	0.856998
d__Bacteria;p__Bacteroidota;c__Bacteroidia;o__Bacteroidales;f__Muribaculaceae;g__Paramuribaculum;s__Paramuribaculum intestinale	492.975	-0.512443	0.141207	-3.62903	0.000284492
d__Bacteria;p__Firmicutes_A;c__Clostridia_258483;o__Lachnospirales;f__Lachnospiraceae;g__14-2;s__14-2 sp000403845	1.38728	0.34513	2.9248	0.118001	0.906067
d__Bacteria;p__Firmicutes_A;c__Clostridia_258483;o__Lachnospirales;f__Lachnospiraceae;g__G11;s__	58.3396	-0.613778	0.564248	-1.08778	0.276692
d__Bacteria;p__Firmicutes_A;c__Clostridia_258483;o__Lachnospirales;f__Anaerotignaceae;g__Anaerotignum_189125;s__Anaerotignum lactatifermentans	0.0618785	-0.232763	2.93063	-0.0794241	0.936695
d__Bacteria;p__Firmicutes_A;c__Clostridia_258483;o__Oscillospirales;f__Acutalibacteraceae;__;__	0.0588401	0.0305111	2.93036	0.0104121	0.991693
d__Bacteria;p__Firmicutes_A;c__Clostridia_258483;o__Peptostreptococcales;f__Anaerovoracaceae;g__RUG11894;s__	0.242124	0.0448075	2.92902	0.0152978	0.987795
d__Bacteria;p__Actinobacteriota;c__Coriobacteriia;o__Coriobacteriales;f__Atopobiaceae;g__NM07-P-09;s__	1.0178	-0.405792	2.92612	-0.138679	0.889704
d__Bacteria;p__Bacteroidota;c__Bacteroidia;o__Bacteroidales;f__Rikenellaceae;g__Alistipes_A_871400;__	15.3319	1.43978	1.15108	1.25081	0.211003
